# A deep-sea sulfate reducing bacterium directs the formation of zero-valent sulfur via sulfide oxidation

**DOI:** 10.1101/2021.03.23.436689

**Authors:** Rui Liu, Yeqi Shan, Shichuan Xi, Xin Zhang, Chaomin Sun

## Abstract

Zero-valent sulfur (ZVS) is a critical intermediate in the biogeochemical sulfur cycle. Up to date, sulfur oxidizing bacteria have been demonstrated to dominate the formation of ZVS. In contrast, formation of ZVS mediated by sulfate reducing bacteria (SRB) has been rarely reported. Here, we report for the first time that a typical sulfate reducing bacterium *Desulfovibrio marinus* CS1 directs the formation of ZVS via sulfide oxidation. In combination with proteomic analysis and protein activity assays, thiosulfate reductase (PhsA) and sulfide: quinone oxidoreductase (SQR) were demonstrated to play key roles in driving ZVS formation. In this process, PhsA catalyzed thiosulfate to form sulfide, which was then oxidized by SQR to form ZVS. Consistently, the expressions of PhsA and SQR were significantly up-regulated in strain CS1 when cultured in the deep-sea cold seep, strongly indicating strain CS1 might form ZVS in its real inhabiting niches. Notably, homologs of *phsA* and *sqr* widely distributed in the metagenomes of deep-sea SRB. Given the high abundance of SRB in cold seeps, it is reasonable to propose that SRB might greatly contribute to the formation of ZVS in the deep-sea environments. Our findings add a new aspect to the current understanding of the source of ZVS.
