## Supplemental dataset for "A deep-sea sulfate reducing bacterium directs the formation of zero-valent sulfur via sulfide oxidation"

### Sheet: SQR
Supplementray Dataset. Animo acid sequences and taxonomies of annotated SQR proteins from metagenomic data listed in Fig. S4
>C1_GL0004927 Gammaproteobacteria bacterium
MKNIVIIGSGFAACMAIRTLRANGCTDQITLVSPQAELFYYPSLIWVACGQRQESDLRIKLETFLQKHDVNHHCGSVTGLSVSDNHVITDGDPIKYDYLIIASGGRYIRKLPGIEHAHIACSGWQATSEWADKLNTMDGGKLAFGFAGNPKEPSAMRGGPVFEFLFGTDTWLKTRGIRDKFELHFFSPAPRPGARLGEKAVDRLLDEMSRRNIKTHLGHKMKALEANKIITQGEEFESNLTLFIPGMTGPAWANESGLSLSEGGFFRADEYCRVTDSDNVYVAGDAGSFPGPDWKPKQAHMADLQAEAAAKNILNRIKGGQDSHRFKTELICIIDTLNTGTLVYRGPRRSLQLKGKPLHWAKALFEWNYLRPYRS
>C1_GL0015338 Gammaproteobacteria bacterium
GKKHEVTVINEKKDFQFVPSNPWVAVGWRERKDISIPIEKYLNKRKINFINQRVDKIDASNSKLELDNGESVDYDYLIIATGPRLAFEEVEGSGPEGFTESICVTDHAEVAWAKYQKLLENPGPIVIGAMPFASCFGPAYEFAFIVDADLRKRKIRDKFPMTYVTSEPYIGHLGLGGVGDSKSMLESELRNHHINWITNARTTKVEKGKMFTDELNAAGEIIKQHEIDFDFAMMLPAFKGVDAVAAVPDLCNPRGFVIIDELHRNPTYKNIYSAGVCIAIPPVEVTPVPTGTPKTGYMIESMVTAIVHNIADELADKTPSTKATWNAICLADMGDTGAAFVAIPQIPPRNVAWFKKGKWVHLAKIAFEKYFIRKMKKGTSEPLYEKYILKLLGIEKLE
>C1_GL0024541 Thioalkalivibrio nitratireducens
MSRITVIGAGFGALTAIRKLRAADTSLQIDVIAPKPEFVYFPGTIWIPTDLRKPEDLVVPLHNFFRRMKVTYHKAVVTGLRDGGRTVETSTGDIANDGLIIASGGRFLRKLPGIEHSITPCGGIAATVEIRDRLAAMDGGTIAFGFASNPKEPSAMRGGPMFEFLFGIDNWLKKQGRRDKFKLVFFSPAPKPGVRLGPKAVDGIMSEMAKRDVKTYLGHKMKAFEANKVITEGAEFEADMILFMPGMTGNQWFDNTELPRSEGGMVKANAYCQAEGMDKVYVAGDSGSFPGPDWMPKQAHMADLQAEAAVANLVAELAGKPASQSFKAELLCIIDSRDKGMLVLRTEKRNFILPSMLPLHWAKRYFEWAYLRKYR
>C1_GL0026387 Flavobacteriaceae bacterium
MSKHHQLIVIGGGTAGIMVASQILKSNPNINIGLIEPADTHYYQPAWTLVGANTYDFDKTARSMSSIIPNGVNWIKEFADKFDPENNKLTTSNGNEYTYDYLVVCPGLRMAPELVEGLTEAMEKGIVCSNYTDPKHTWETLKNFKGGTALFSMPTTPIKCGGAPQKIMYLADEHFEKYGVRNKTNIVFAIPGGVIFAVKPVAKTLMTVIDKKDINIRFFHKLVKVDADKKIAWYEIDKDLDAGGCVVMSDDDSKTLDKDIQYNYKDVKVTKDGERFGIHFDMMHLAPPQASPKFVANSPLATPEGWLFVDDKTMQHKKYNNVFGLGDVAQLPTAKTGAAIRKQAPVVVANILKMMENNTITNKTYDGYSSCPLVTGYGKMVLAEFDYSKEFKPDSKLKQ…
>C1_GL0029211 Gammaproteobacteria bacterium
EDFEKLAADPGPAIVGAMPFASCFGPAYEYAFILNRELQKRKLRDKIPMTLVTSEPYIGHLGLGGVGDSKGMLESELRQHSINWICNAKTTKIEAGKMYVDELNDDGSLKKQHELPFKHGMMLPAFKGVDAVAAVEGLCNPRGFVIVDKQQRSPKYRNIFSAGVCIAIPPVEATPVPTGAPKTGYMIESMVTAIVHNIADELADVEPSTEATWNAICLADMGNTGAAFVAIPQIPPRNLAWFKKGKWVHLAKIGFEKYFIRKMKSGSSEPIYEKYLLKALGINRLK
>C1_GL0031672 Desulfobacterales bacterium
RVVLNIAEMPFKCPVAPIEFILMADWFFTVNGVRDKVEIELVSPLGDIFTKPMAAKTFSGYVAQKNVKFTGNFDIAQVNAKEKTIESHKGEKIPYDLLVAIPPNFGAQFIGDSGMSDPMCYVETDHFTLKAKNYDNIYVIGDATNTPTSKAGAVAHYQSDTVVENLVREIDGQEPKSTFDGHATCFICSGFEKALLIDFNYKTEPLPGKFPFPGLGPFSLLGESNFNYYGKMMFKWVYWNLMLEGLELPLENQMTMAGKMRQSV
>C1_GL0050464 Thiotrichales bacterium
MKKITIIGAGFAGLSAIRQLRKQDKNCEITLIAPNAELHYLPSLIWVPSGLRKREDIIIPLDNFFRRMNVKFHQGSVTGLRDAGRLVETDNGDVTNDGLIIASGGRFIKKLPGIENAITPCEGITAAEQIRDRLTEMQGGTIAFGFAGNPKEPSAMRGGPMFEFLFGTDTLLRKQGRRDKFNLVFFSPAPKPGNRLGPKAVGKLLGEMKKRGVKTYLGEKMKAFESNKVITEGAEFDADLIIFMPGMTGNKWFDNSELPRSEGGLIKANEHCKVETMDAVYVAGDSGSFPGPDWMPKQAHMADLQAEAAAKNLHAELNGQTVSAGFKVELICIVDSNDKGIMVSRTEKRNIMLPGTIVLHWAKRFFEWMYLRKYR
>C1_GL0063057 Gammaproteobacteria bacterium
VKLIDWENKKVEGKAGSYRYDWLISTLGCHIAPEEIEGMQELMGNGVHTFYDMAGAMRMQKALDEMKEGRLVIDIAEMPIKCPVAPLEFAFLADYYFQQKGIRDQIDITLVTPFNGAFTKPNANRVLSKIAEDKRINIVSNFVLASVDGDNKTIHSYEGPSVDYDLLCAIPPNLGPELLDDSGLGDGSGFGHTDPRTLKSRKADFVYFLGDNCNVGTSKAGSVAHFQAETVVENVLREMDDKPAQQSFDGHANCFIESGHQ
>C1_GL0067764 Thiotrichales bacterium
MKKITIVGAGFAGLSAVRQLRKQDKNCEITLIAPKAELHYLPSLIWVPSGLRKRKDIIVPLENFFRRMNVKFHQGSVTGLKDGGRTVVTDNGEVSNDGLIIASGGRFIKKLKGIENAITPCEGIDAAEQIRDRIAEMDGGTIAFGFAGNPKEPSAMRGGPMFEFLFGTDTLLKKQGRRSKFELVFFSPAPKPGNRLGPKAVGKLLGEMKKRGVKTYLGEKMKAFESNKVITEGAEFDADLIIFMPGMTGNKWFDNSELPRSEGGLIKANQHCKVETMEAVYVAGDSGSFPGPDWMPKQAHMADLQAEAAAKNLHAELNGQTADAGFNVELICIVDSNDKGIMVSRTEKRNIMLPGTVFLHWAKRFFEWMYLRKYR
>C1_GL0072289 Candidatus Tenderia sp.
MASCFGPAYEFAFILDTDLRKRKIRDKVPMTYITSEPYIGHLGLGGVGDSKGMLESELRNRHIKWITNAKVMKVDEKFVYVAEHNSDGEVIKEHEVEHSYTMILPAFKGVDAVANVKDLCNPRGFVFVDEYQRNPTYKNIYSAGVCIAIPPVEVTPVPTGAPKTGYMIESMVTATVENIMAELDGKEPHAHATWNAICIADMGDTGAVFVALPQIPPRNVNWFRKGKWVHLAKIAFEKYFLRKMKNGTSEPIYEKVILKQLGIERLK
>C1_GL0085782 Desulfobacteraceae bacterium
MRKIIILGSGAGGTILANNLRKELDDSEWQITVIDRDEQHHFQAGYLFIPFGIYTKNDVLKPKKEFIPQDVEFVVDNVVNIDKDQRRVVGENNTYDYDWLVIATGCRIAPEEIDGMMDGWGKDIFDFYTLEGSIALRKKLKYFNSGKIVLNIAEIPFKCPIAPLEFVFMADWFFTATGVRDKVDIEFVTPLDNVFTKPVAAKALAEFTAIKNIKVIPHFDIAQVNANEKTIESHKGDKVGYDLLVAIPPNMGDQALIDSGVGDPVGYVPTDNHTMKAENADRIFVIGDATNVPTSKAGSVVHYMSYTLVENLIREIDGQEALPTFDGHATCFLASGFEKAILLDFNYNVEPLPGKFPFPGMGPFSLLQESLSNHWGKMMFQWVYWNLMMKGLDLPLEPQ…
>C1_GL0092063 Gammaproteobacteria bacterium
MKNITIIGSGFAGLTAVRQLRKHDKHCKITMISPRAELQYLPSLIWVPSGLRKREDIIIPLHNFFKRFDVNFHPARVTGLSEDGRVVKTDNGDIKNDGLIIASGGRFIKKLPGIEHAITPCEGIDAVEKIRDRLDSMSSGSIAFGFAGNPKEPSAMRGGPMFEFLFGTDTLLRQRGIRDKFNLVFFTPAPKPGNRLGPKAVEKLLGEMKKRGIQTHLGHKMKAFESNKVITEGGEFDADLIVFMPGMTGNKWFDNSVLPRSEGGMVKANKNCKVESMNAVYVAGDSGSFPGPEWMPKQAHMADLQAEAAAKNLLAELDDLSLIHISEPTR
>C1_GL0097543 Rhodospirillaceae bacterium
MRIIIIGGSFGGLTTAFDLCRLLPRRKHEIILISKERRFTFIPALPWVTMGQKTIDDISFDLEQPLRSKGIEFVEAVVTRIDPVTKCVHATGESYDYDYLVIATGHRSANEAVPGLGPFDGPGQSLMSAPEAEEARDKWAAFLRDPGPMIIGCAPGASCLGPAYEFMFEAHHALKKRSLCHKAPITFVTPEPVLGHFGVGGFGNIRQFMEGELEKRDIRYHTSAAISSIKEDAVETADGQTFESRFSLIIPPLAGVR
>C1_GL0122692 Methylococcaceae bacterium
GVSVANNMRRQDKMIDIAIIEPSETHYYQPGFTIVGGGAYTLKQTSRNEADLIHPTVTWIKEYADSFQPDENSVTLRSGDQITYDYLVVCPGLQLDWDKIEGLKETIGKNGVCSNYSPDTVEYTWECIKNLKDGTALFTQPPMPIKCAGAPQKIMYLATDRFIKKGIRNNIDVQFCNAGPGMFGVPFFAKALKKVVEDYGITCNFGNNLVAINGETKTATFETTDSDGHKQRVERQFDMIHVTPPQSAPDFIKQSPLAAESGWVDVHPGTLQHNKYQNIFGLGDATTTP
>C1_GL0124796 Aquificaceae bacterium
LKNMEGGTIALGFSGNPKEPSAVRGGPLFEILFGLDNQLRKEGRRDKFKLVFFNPMEKPGIRLGEKAVAGILKEMNKCGIETHLGYKPKRFEAGKVITEGGEINSDMIVFMPGMTGPAWLPESKLPMSDGGMLKADQHCKVESSERVYVVGDTGSYPGPAWAPKQAHMADLQAAAAVANLLSELKGEKAEATFRWELICIIDTLKHGIFVYRDHKRAIILPKSRLFHWAKRFFEGKYLSAYRR
>C1_GL0127238 Flavobacteriia bacterium
MKKLLILGAGTAGTMMLNKLYNELERDEWEITIVDQFKTHYYQPGFLFIPFGIYNKKGVTKPKHDFFPPGANVIYSPIDKIVGEENKVYLEGGQVLNYDFLIIATGTQTRPSETEGLKDKLWYKDIFDFYTIEGAVALHKKFKDWEGGKLVMCIPELPYKCPVAPIEFVCLAEAYFAGRGMRDKVDISYVTLMSGAFTKPVASKMLGDLLEEKNIKVIPDFYLSHVDNDNKKIISYDEQEIDFDILTIVPVNMGTDMIARSGLGDDMNYVKTNKHTLQSDAFENIFVLGDATNIPTSKAGSVAHFAAEILMENILAAMEGRALPASFDGHANCYIETGYGKGALIDFNYETEPLPGTFPLPGIGPFGLLKNTKMNHYGKILFRWIYWHILLKGKELPIE…
>C1_GL0139307 Gammaproteobacteria bacterium
MKDKTMSHIVIMGAGVGGLPCAFEMKEILGKSHEVTVIDERQDFQFTPSNPWVAVGWRTKKEISVPLEKTLTRKKINFINSRVEKINADSNSLDLKNGVSISYDYLVIATGPRLAFEEVPGSGPDGFTTSICTTDHAVNAMDDYNGLLDEPGPVVIGAMPFASCFGPAYEFAFILDCVLRKKKIRHKVPMTFVTSEPYIGHLGLGGVGDSKGMLESDLRAHNINFITNAKTTKVEDGMMFVDELDDNGEVKKQHELPFVYSMMLPAFKGVDAVVAVEGLCNPRGFVLIDEFQRNPKYKNIYS
>C1_GL0159760 Anaerolineales bacterium
MKTFLILGGGTGGTMVANKMSHHLDPAEWKIIVVDENENHYYQPGLLFIPFGIYSPADVVKPKRDFYPQNVEFVLSKIEMIEPDQNRVKLEKGKRTITYDTLVIATGSRIAPDETPGLLDNGWHKNVFDFYTIEGATALSRFLKFWKGGRLVLNVAEMPIKCPVAPLEFLFLADWFFHERGIRDDVEIIFATPLPGAFTKPRASSILGDMLESKNIKIEADFNIMEVDHTQQAICSYDERELPFDLLVSIPTNMGSEVIERSGMGDELS
>C1_GL0161392 Persephonella sp.
MAQSKKIIVIGSGFAGQTAVLYLGDALGKNHEVTVITRTEEFIFIPSLVWVGVDRMSLDKVKFPLKPVYDKFNINFFHGAVTDIYPDNGYLKASDEKTGEVKQFKYDYLINATGPKLNFDGTPGLGPHAGITQSICTPTHATQSRDTYLKSVRRMQNGEKQHFVIGTGHGAATCQGAAFEYITNIHKDLERRGVRDKATIKWLSNEPALGDFGIDGLSVAQGNKVRTAEDFISTIFNEYGIDHQVKTAVKNIDGNNINYETLEGVEGTENFDFAM
>C1_GL0173765 Desulfobacterales bacterium
MLNIAEMPFKCPVAPIEFILMADWFFTINGVRDNVEIEMVSPLGDMFTKPMAAKTFSGVATQRNIKFTGNFDIAQVNAKEKTIESHKGEKVPYDLLVTIPPNFGAQFIGDSGMGDPMCYVETDHFTLKAKNYENIYVIGDATNTPTSKAGAVAHYQSDTVIENLVREIDGQEPKSTFDGHATCFICSGFEKALLIDFNYETEPLPGKFPFPGLGPFSLLGESNFNYYGKMMFKW
>C1_GL0184163 Gammaproteobacteria bacterium
SGASHDYDYLAICTGSKAVPESVPGLAENAHHVYTVEDAEKTFEALRKFTGGRVVIVTGVPHKCPMVPLELTFMMYDYFKDREILDKVEFFYTYPIGRLHSLENVGIWAQAEFDRMGVKYETLFNVKEIDGENKQVHSEEGSVVDYDLLISVPPHNGMSVILDNELGAGGWIPTNPKTLQMEGRENVFVLGDTTNIPISKAGSTTHYEAEALGENLASLVRLGTMVREYEGKVFCFIEAGKDRATYASFDYMHPPQPQPPTQMIHWFKLAYNKLYWNTVRGLL
>C1_GL0203874 Gammaproteobacteria bacterium
MSHIVIMGAGVGGLPCAYEMKEALGKNHEITVIDEREDFQFTPSNPWVAVGWRTKKEISVPLEKTLTKKKINFINSRVEKINAEANSLDLKNGDNVSYDYLVIATGPRLAFEEVPGSGPDGFTTSICTTDHAVDAMAAYDKLVENPGPVIIGAMPFASCFGPAYEFAFILDCALRKKKMRNEVPMTFVTSEPYIGHLGLGGVGDSKGMMESDLRAHNIKFITNAKTTKVEDGMMFVDELDDNGEVKKQHEIPFVYNMMLPAFKGVDPVVAVEGLCNPRGFVMIDEFQRNPKYKNIYAAGVCVAIPPVEATPVPTGAPKTGYMIETMSTAIVHNIAHELNGEEPETCGTWNAICLADMGDTGAAFVALPQIPPRNVTWFKKGKWVHKAKIGFEKYFIRKM…
>C1_GL0217860 Methyloprofundus sedimenti
MILESELRKRKIRDQVPMTFVTSEPYVGHLGLGGVGDTKGMLESALRDKTINWITNAKVDKIEEGMMFVTEVDENAEEKQKHELPFKHSMMLPAFTGIDAVRHTKAKGLINPRGFIIVDEHQRNPTFKNIYSVGVCIALPPVEKTPLPVGTPKTGYMIESMVTATAHNIRDELAGKEPTDKPSLNALCLADMGDTGIAFLAVPQIPPRNTTWSQQGKWVHLAKIGFEKYFMRKIRKGISEPYYEKMILKFMGVVRLK
>C1_GL0238267 Thiohalobacter thiocyanaticus
MRKNTMAHVAIIGANIGGLPAAYEIKCILQKETPGDHQVTVLSNQADFSFVPSNPWVGVGWRNREDITFPLKGPLENKGINFIHSAVTEIKPDDNQLTLENGETVDYDYLVIATGPALAFHEVEGLGPDGYTQSICTTGHAEKAWEAWQEFVKAPGPIVVGAVQGASCFGPAYEYAMIMETDLRKRKLRDRVPMTYVTSEPYIGHLGLG
>C1_GL0256252 Gammaproteobacteria bacterium
YLIIASGGRYIRKLPGIEHAHIACSGWQATSEWADKLNTMDSGKLAFGFAGNPKEPSAMRGGPVFEFLFGTDTWLKNRGIRDKFEIHFFSPAPRPGVRLGEKAVDRLLGEMSRRNIKTHLGHKMKALEANKIITQGEEFESDLTLFIPGMTGPAWAIESGLSLSEGGFFKADEYCRVTGSDNIYVAGDAGSFPGPDWKPKQAHMADLQAEAAAKNILDRTKGGQDSHRFKTELICIIDTLNTGTLVYRGQQRSLQLKGKPLHWAKSLFEWNYLRPYRS
>C1_GL0277826 Sulfuritortus calidifontis
MIERDTRKAIDWYAHNQMQKEKIQAISFCPTQSGEITMAHVAIIGANIGGLPAAYEIKCILQKETPGDHQVTVVSNQADFSFVPSNPWVGVGWRTREDITFSLKGPLQNKGINFIHSAVTEINPDDNQLKLENGDTVDYDYLVIATGPKLAFHEVDGLGPDGYTQSICTTGHAEKAWEAWQEFVKAPGPIVVGAVQGASCFGPAYEYAMIMETDLRKRKLRDRVPMTYVTSEPYIGHLGLGGVGNSKGLLESEFRQRHINWITNAKVDRVEDGKMFVLEHNNEGEVIKEHELEFNYSMMLPAFLGVDAVNNVGEDLVNPRGFVKVDDYQRNPKWNNIYSLGVCIAIPPVEATPVATGTPKTGYMIESMVAATAHNISNDIKGNKPETVATWNAFCLADM…
>C1_GL0279050 Gammaproteobacteria bacterium
MRVLVVGGGTGGTIVANNLARRLAPEIRARKAKITMLSASDQHMYQPGLLYVAFGQMMPDELYRDQKSLLESCIDFHVDPVEKFELEQNKVTTKSGKTYDYDVLVIATGSRIMPRKIPGLEEGAETFYTEKSAVKMFKALREFEGGKISIVVGVPHKCPIAPVEITFGLHDYFEARGIRDKVQIKYNYPINRMHSIENVAKWAKPEFDRMGIEIETLFNVEEVDVENKIVKSMEGAEDHYDLLISIPEHHGEEVIENNKLGPDGWIPTDRHKLTMEGHDNVYVVGDTTNLPVSKTGSAAHFEAEVIAENIASIMKIGTPVKDYDGKVYCFIEAGHDKATYAMFDYGNPPDLKPANKSMHWFKMSYNKMYWASVRGLL
>C1_GL0285417 Thiotrichaceae bacterium
MRILVVGGGTGGTIVANNLARRLAPEIRAKKAHITMLSASDQHMYQPGLLYVAFGQMMPDELYRDQASLLESSIEFHVDPVKDFMLDDKKVITESGKTYDFDIIVIATGSRTMSKKISGLEEGAETFYTEEGAVSMFRKLREFKGGKIAMVVGVPHKCPIAPVEAIFALNDFFVAKGIRDKVEIKYHYPINRIHSIENVAKWAKPEFDRMGIEYETLFNVEEVDVENKIVKSMEGSEYKYDLLISIPEHHGLEVIENNKLGKNGWIPTDRHQLTMEGYDNVYVVGDTTNLPVSKTGSAAHFEAEVISENIASIIKIGTPVTEYDGKVYCFIEAGHDKATYANFNYLNPPNLKPANKSMHWFKMSYNKMYWASVRGLL
>C1_GL0309530 Gammaproteobacteria bacterium
MKKITVIGAGFAGLTAVRQLRKLDKNAEISLIAPRPELHYLPSLIWVPSGLRKREDIIVPLDKFFKRMNVKFHQASVTGLREGGRVVETDNGDINNDGLIIASGGRFIKKLPGIEHAITPCEGIEVVEKIRDRLDAMSGGTIAFGFSGNPKEPSAMRGGPMFEFLFGTDTLLKKQGRRKNFELVFFTPAEKPGNRLGPKAVEKLLGEMKKRNIQTQLGRKMKAFEADRVVTEGGEFKADLIIFMPGMTGNKWFDNSELPRSEGGLIKADQHCKVESMDAVYVAGDSGSFPGPDWMPKQAHMADLQAEAAAKNLLAELQGQTADATFKVELICIVDSNDKGIMILRTESKNIMLPGTILFHWMKRLFEWLYLRKYR
>C1_GL0315990 Xanthomonadales bacterium
MSTAVKITVAGAGFAALTGLKTLRKQLPDAELTLVAPKPEFIYLPSLIWVPYGKRRGEDLRFDIQPLLNDLKVKFVQGSVTGISGDGRVLQTDNGDVENDALLIATGGRFIKKLPGIENAITICEGIAAAEAMGEKINALSSGTIALGFGGNPKEPSAMRGGPMFELLFGLDTWLREQGKRDKFKLVFFSPAPQPGKRLGEKAVKGLLAEMKKRGIDTHLGHKIQSFENNVVKTEGGEISTDLILFMPGMTGPAWVQESPLPLSAGGFIKADGMAQVAGMELVYVAGDVGSYPGPDWMPKQAHMADLQAKAAAKNIALNLAGKPATEKFKVELICIVDALDKGILVYRSESRSIVLPAMKSMHWAKTLFEKLYLRGLN
>C1_GL0341854 Rubrivivax sp.
MCPAGWLPVFEQEKNMAHIVVLGAGTGGMPAAYELRAKLGKEHQVTVVNASEHFQFVPSNPWVGVGWRKRKDITFPIGPALKNKGIAFIAGAVTRIDAEANRLEIGDGRSVDYDYPVITTGPKLAFDEVPGSGPAGHTVSVCTVDHAEQAYDGYEKLLKDPGHVIIGAMPFASCFGPAYEYAFILDADMRKRKMRNKVPMTFVTSEPYIGHLGLGGVGDSRGMLESELRQHDIKFITNAKVTKVEAGKMFVEQCDDDGAVIKNHELEFNYSMMLPAFKGVDCVAAVDGLCNPRGFVLVDENQRNPKYQNIYSAGVCIAIPPVEATPVPTGAPKTGYMIESMITAIVHNIYDELAGKPLTHKATWNAICLADMGDTGAAFVALPQIPPRNVAWMKKGKWV…
>C1_GL0355350 Gammaproteobacteria bacterium
KCPVAPLEFAFLADFYFQQKGIREQIDITLVTPFAGAFTKPNANRILSKIAADKGINVVPTFTLSEVDGDSNVIHSFEGQSLEYDLLCAIPPNLGPELLDDSGLGDGSGFGHTDPRTLKSRKADSIYFLGDNSNVGTSKAGSVAHFQAETVVENVLREIDGKEAKPSFDGHANCFIESGHQKALLIDFNYDMEPLEGDFPLPYVGPFSLMEETHINHMGKIAFKWVYWNMLLPGHLPNVPLLPSHMNLLGKKLETAPQIKIAERMKVADIMQREVKTIRLGTALTEAAKVMTHEKISGLPVLDVDDKLVGIISEADFLASLDVHGGSAIQELFDTIIRKRRARKKMGTIVDDIMTKDPICISAESTLRQALELMNKNRIKRLVITSAAGRI
>C1_GL0388272 Desulfobacterales bacterium
MSPKQWDVTIIDNDEIHHYQPGWLFIPFDVYSPHDCQKPKREFIPEGVNFVLDEVVGVDKENRTVEGKKSKYDYDWLVIASGCTIVPEEVEGMMDDYGKNIHDFYTLEGAIALREKMKYFDKGRVVLNIAELPYKCPVAPLEFIFMADWFFDINGDRKNVEIELVTPMAGAFSKPIASGILGDIAIQKNIMVTANFDIARVNAEEKTIESHKGDKVDYDLLVAIPPNFGAKFLEGSGLEDPLRFVETDHFTLRAKNADNIYVVGDATNVPASKAGAVAHYESQTVVENILREIDDHEPKPTFDGHATCFICSGYEKAFLIDFNYEYEPLPGKFPFPGIGPFSLLGDSYLNYWGKMMFKWVYWNMMLRGVELPLEDQLTMAGKMRHTL
>C1_GL0448226 Gammaproteobacteria bacterium
MTNIVIIGSGFAGCTAIRTLRNQGYQDDITVISPKPELFYFPSLIWVASGQRKESDLRIDLTNFFDKYRVSHKQGSVTGLDNNTVITDTGNINFDFLLIASGGQYLRKLPGIEHAHIACSGWDATQAWANKLNSMTGGKLAFGFASNPKEPSAMRGGPVFEFMFGTDTWLNSQGKRDLFEIHFFSPAPRPGARMGEKAVDRLLTEMEKRNIQTHLGSKMKAIDEQSVTTESEVFDSDLTLFIPG
>C1_GL0453813 Flavobacteriia bacterium
SKELIEMVFEDRGINIIKRAGVNKVEDGIVHYETLDGEKKTEAFDFAMLIPAFSGHGFKAYDKNGGDITPKLFNGFMIVDADYTQKPYEEWTVQDWPETYQNPSYKNIFAPGIAFAPPHGISKPRKSKNGTPIFPTPPRTGMPSGITAKLVADNIVEMIKKGNDDLHHLGSMGNMGAACIASTGFGILKGRGVTITTNPIVPDYKKYPETGRIN
>C1_GL0455021 Methylomarinum sp.
MARVVVLGAGIGGVPMAYEMQEMVGKEHQVTVISDSPTFHFVPSNPWVPPKWRKPEDLKIELAPVMKKKGIEFIQKAATKVDPENNQIQMDDGSAVDYDYLIIATGPRLAFDEVPGLGPDGYTSSVCHVDHAALASRDWDEFMENPGPIVIGAVQGASCFGPAYEYLMILEAELRKRKIRDQVPMTFVTSEPYIGHLGLGGVGDTKGLIESALRDKTIKWVTNAKVDKIEQGMMFVTEVDENGEDKKKH
>C1_GL0455643 Gammaproteobacteria bacterium
MPAAYEMKAAVGKKHEVTVINEKKDFQFVPSNPWVAVGWRERKDISIPIDKYLKKKNINFINQRVDKIDATGSKLELDNGETVDYDYLVIATGPRLAFEEVEGSGPDGFTESICVTDHAEVAWAKYQKLLEKPGPIVIGAMPFASCFGPAYEFAFIVDADLRKRKIRDKFPMTYVTSEPYIGHLGLGGVGDSKSMLESELRNHHIKWITNAKTTKVENGKMFTDELNDAGETIKQHEIDFDFAMMLPAFKGVDAVVAVPELCNPRGFVIVDELHRNPTYKNIYSAGVCIAIAPVEPTPVPTGTPKTGYMIESMVTAIVHNIADELADKTPSTTATWNAICLADMGDTGAAFVALPQIPPRNVAWFKKGKWVHLAKIAFEKYFIRKMKKGTSEPLYEKYI…
>C1_GL0460647 Xanthomonadales bacterium
MNFILGKTYLQLSLLDKPDINGVLVFISVGRGLFSFGSKFKTSIYYEVFGMAKIVVLGGGVGGVSAAYEARETFGKEHEVILVSDSDYFEFTPSNPWVAVKWRTPEQIKVNLAETMPKHGVRFIGTAADEIKADENTIVLAGGDTVHYDYLIIASGPDLAFDEIEGMGPHDGYTASVCKTGHAAMAGDKFEEFCANPQPIVVGAAQGASCYGPAYEYAFILDTELRKRKIRRKVPITFVTAEPYIGHLGLDGVGDTKGMLESEMRDRDIKWICNSRIDKFEQGKAFVTQINTDGSDGDNHELNFGHCMVLPAFRGIKPLMGIEGLVNPRGFVLVDQHQRNPKYENIFAVGVCVA
>C1_GL0467172 Gammaproteobacteria bacterium
MKKVHIVGSGFAALTAVKTLRKSNMALDITVISPKAEFQYLPGTIWIPCNLREAKDLIIPLDNFFKKMNVKHIAAKATGLKNNGHTLITSSGEVDNDALIICSGGRFTKKLPGIEHAITPCEGVDATLKIRDKLKELDGGTIAFGFSGNPKEPSAMRGGPMFEFLFGIDHQLRKEKRRDKFKLVFFTPAENPGQRLGPKAVSGLLKEMKKRDIETHLGNKMKQFTDHSVTTEGGEFNADLIIFMPGMTGNSWFDNSELPRSNGGMVKANKHCQVEGMSQVYVAGDSGSFPGPDWLPKQAHMADLQAEAAAKNLVDEFNGQNATHTFKTELICIVDSQNSGILVARTEKWNIVMPRMRVFHWLKRFFEWWYLRQYK
>C1_GL0498589 Gammaproteobacteria bacterium
MNLKKVTPRFFVSEQINPHDIGLAAAQGIRTIICNRPDHEQAGQPEAQTVADAAADLGIEFINIPVASGKITDANITDFAKAYKSVKGPILAYCRSGMRCTTLWALTEAELLDVNTIMSTAMDAGYDLKGLRPRLEARAEDLQGAEATPVTPDRHDVVIVGGGTGGIATAASLLKRDSGLDILIIEPRDTHYYQPGFTMVGGGIFEAELTERAMASVMPSAVKWKKAAVADFEPQSNCVVLEDGTRVAYRVLVAAPGLKLDWDAVDGLVDSLGENGVTSNYLFEMAPYTWSLVEGLESGRAVFTQPPMPIKCAGAPQKAMYLSCDHWFKRNRLDA
>C1_GL0514706 Xanthomonadales bacterium
LEDDEVLPYNYLVIASGPRLAFDEIPGLGPDGHTHSVCKTAHAAEMAKTLEEFCANPGPIVIGAAQGASCYGPAYEYTFIIETELRKRKIRDQVPMYYVTPEPYIGHLGLDGVGDTKSMLESELRERHIKWFTNARIDKVDAGVMHITQVNEDGSDKVSHELEFAHSMILPAFTGIDAVMGIDGLSNPRGFIIVDEHQRNPTFQDIFAVGVCVAIP
>C1_GL0522865 Roseovarius marisflavi
MDAKKITDEISVSAQVTAGNIKAIAAAGFRSIICNRPDGEGADQPTFAEVEKAANKTGLETRYLPVVPGKVQDADADAFRAAMHDLPKPVLAYCRTGTRCATLWSLSQAKTLPLADILSATKAAGYNMAGVVRRIANGGKTPTDQADASYDIVIVGAGAGGVAVAASLIARNAGLDIAIIDPAGIHYYQPGWTMVGGGIFNAESTAKTMGSLIPRGVHWIKSAVAAFEPKDDAIILDGCRVIKYKRLIVTPGIKLDWDAVEGLPGTLGRNGVTSNYRYDLAPYTWELVQGLKSGRALFTQPPMPIKCAGAPQKALYLSADHWHRSGVLNDIEIGFHNAGGVLFGVKEYVPALMEYIKKYNANLEFFNNLVAVDGPAKKAYFDVAKPDTKVERIAVSFDM…
>C1_GL0562115 Persephonella sp.
TEEFIFIPSLVWVGVDRMSLDKVKFPLKPVYDKFNINFFHCAVTDIYPDNGYLKASDEKTGKVKQFDYDYLINATGPKLNFDGTPGLGPHAGITQSICTPTHAMQSRDTYLESVERMKKGEKQHFVIGTGHGTATCQGAAFEYITNIHKDLERRGVRDKATIKWLSNEPALGDFGIDGLSVAQGGKVRTAEDFISTIFNEYGIDHQVKTAVKNIDGNNINYETLEGVEGTENFDFAM
>C1_GL0562412 Flavobacteriia bacterium
MAKVVVLGAGISGHTAISYLRKDLSKEHEVVIVSPNSNYQWVPSNIWIGVGRMKPKQTTFPLAPLYKKKGIKYIQARAISFHPEGDSEINKGYILAEYVIGDKKGQTIKVDYDFLINATGPKLNFDATEGLRPGENKTLSVCTYDHAMHAWNDFDALIQRMKKGEHVKILIGTGHAKATCQGAAFEYIMNVEQELNRHKVRDKATVTWISNEYELGDFGIDGVTVKMNGDLVPSKDLIEMVFEDRGIKSIIKAGVYKIENGKVYYETLDGEYKTETFDFGMLIPSFSGHGFKAFDKNGADITEKLFKGFMIVDADYTPRPYEEWTVQDWPETYQNPSYSNIFAPGIAFAPPHTISKPRTSKNGTVIFPAPPRTGMPSGITAKLVAENIIEMINNGNNKL…
>C1_GL0569116 ANME-1 cluster archaeon
MTDRVLVLGAGAAGSVVTNKVAREFRQEIAKDEVEITILDKNDMNINQGGFTFIPFGLYTPEDIKRPRKKVISPRVKTAFGEDGEVEHVDLGNREVTAKSGKKYPYDYLVLATGCRADVESVPGLSNDFNTFYTSLEDAFKLGESVKSFNKGHIVIMTPQMPIPCPGAPGKFTVLLDSYLRYVRGEEVRKDIEISLLWPTELLGPQAYDDVATPLLEKQNIKVVKNFGLSEVDEGKKEVLASNGERTKYDLLITIPPHKCTPALVNSEITDEKGWIPINKNTLQYQSAEASYDEVYALGDAGPAEIIKTGIGTHYQSLIAGQNVINDIRGNGEGAKVSYMGEMGCPLVSAAYTPSTRGEAYIPTWSYGRPLEPFKAIRLGWFLYRMYYYIYWDAGLKALM
>C1_GL0570143 Gammaproteobacteria bacterium
MAHIVVLGAGIAGVPAAYELRSALHKSHKVTVINNRDYFQFVPSNPWLAVGWRTRKKITVPIGKYLKKKKIDFIAEDVTNIDAENNKLTLANNEQVEYDYLLIATGPKLAFDEVPGSGPDGYTQSVCTVDHAEHSYDDFKKLVEDPGHAIVGAVQFASCFGPAYEYAAILDTALKRKGIRDRVPMTFVTSEPYIGHLGLGGVGDSKGMLESEFRNRHIKWITNAKVTKVEAGKMFVDEHDRNGEVIKQHELEFKHSMLLPGFKGVDAVASVEGLCNPRGFVIVDEHQRSPKYPNIFSAGVC
>C1_GL0572834 Gammaproteobacteria bacterium
MLESELRGHHIHWITNAKTTKVEEGKVLVDELDADGETTKQHIVEFDFAMMLPAFKGVDAVAEVEGLCNPRGFVMVDDYHRNPKYQNIYSAGVCIAIPPVEVTPVPTGTPKTGYMIESMVTAIVKNISNEIKGQQPSVKPTWNAICLADMGDTGAAFVAIPQIPPRNVAWMKKGKWVHLAKIAFEKYFLRKMKKGTSEPIYEKYILKMLGIEKLE
>C1_GL0585828 Xanthomonadales bacterium
MATIVVLGGGIGGLAAAFELKDEMGRDNEIVLVSDQEYFEFTPSNPWVAVKWRKPEAIQLSLPELLPKFGIRFVGTAAKKLQPDEHNIVLADDEVLAYDYLIIASGPRLAFEEIEGLGPDGFTHSVCKSSHAADVAKIIDDFCANPGPVIIGAAQGASCYGPAYEYTFILETELRRRKIRDKVPMTYVTPEPYIGHMGLDGVGDTKSLLESELRARHIKWHTNTRIDKVEEGLMHITEVNEDGSDGTSHELPFAHSMILPAFTGIDAVRDIEGLVNPRGFIIVDEHQRNPKYEDIYAVGVCVAIPPVAPTPLPVGVPKTGYMIESMVTATVGNIKLQIAGKELQEKATWNAFCLADFGDRGVAFMAVPQIPPRNTNWSGSGKWVHWAKIGFEKYYLRKM…
>C1_GL0611269 Gammaproteobacteria bacterium
MTHIVIVGSGFAGCAAIKTLRNKGYRDKITLISPRAELFYYPSLIWVASGQRKETNLRIDLQKFLARQQVSHHAGSVTGINTSDKQLLTDNGSVNYDYVIVASGGRYIQKLPGIENAHIACSGWSATRSWADKLAAMDSGKLAFGFASNPKEPSAMRGGPVFEFMFGTDTLLKQQGRRDQFELHFFSPAPRPGARMGEKAVDRLLAEMARRNIHTHLGSKMKGMEPNRVLTENEAIESDLTLFIPGMTGPAWAMESGLSLSEGGFFKADKYCRISNSDDIYVAGDAGSFPGPEWRPKQAHMADLQAEAAAKNIMARIEGKQDCHTFKTELICIIDSNTTGTMVYRDTKRSLQMKGPHFHWAKSLFEWNYLRPYR
>C1_GL0627768 Anaerolineales bacterium
MKTLLILGAGTGGTMVANKMVHELDSREWEIIIVDRDETHYYQPGLLFIPFGIYNPRDVEKPKRDFIPLNVNLILSDIELIEPEKNRVQLSKDKQIINYDYLVIATGSHIQPKETEGLLDGGGWRKNIFDFYSPDGAADLARFLKFWKGGRMVVNVSEMPIKCPVAPLEFLFLADWFFHERGIRDQVEIVYATPLDGAFTKPRASEILGGMLEKKNINLEPNFNIGEVDNKKQVIRSWDEREIPYDLLVSIPTNMGAEVI
>C1_GL0642468 Gammaproteobacteria bacterium
MRDKASLTWISNEYELGDFGMGGVHIKRGGYITNGKVFAESLMVERGIKWITRAHVSKIEKGKIYYETLDGEFNELEFDFSMLIPPFAGVGLKSYNKQGEDITDTMFAPNALMKVDGDYTARPYDEWSAADWPKTYQTPLYNNIFAAGIAFAPPHLISKPMQSPNGTPINPTPPRTGMPSSNIGKAIALSIRDMLNGADSPTHTASMAEMGAACVASTGMHIFKGTAASMTVFPVVPDYERYPVYGRDMTLTSGEVGLAGHWVKHFLHHMFLYQAQLKPGWTMIPD
>C1_GL0644134 Thiotrichales bacterium
MTHVVILGAGTGGMPAAYEMKAALGDKGQVTVINASTHFQFVPSNPWVAVGWRDREDITFPIEPALAKKQIDFIPQAVTEIQAENNTLVLASGETVTYDYLIITTGPKLAFDEIEGTGPEGFTQSICTTDHAMKAFANYEKFVKNPGPVVIGAAQFASCFGPAYEFAFILDTDLRKRKIRDKVPMTYITSEPYIGHLGLGGVGDSKGMIESELRNRHIKWITNAKITSVDEKVVYVAEHNSEGEVIKEHEVEHSFTMILPAFKGVDAVANVEGLCNPRGFVFVDDHQRNPTYKNIYSAGVCIAIPPVEVTPVPTGAPKTGYMIESMVTATVENIMAELDGKEPHAHATWNAICIADMGDTGAVFVALPQIPPRNVNWFRKGKWVHLAKIAFEKYFLRKM…
>C1_GL0686065 Gammaproteobacteria bacterium
MAHIVILGAGTGGMPAAYEMKAELGKNHEVTVINENEYFQFVPSNPWVAVGWRNRETITFPIRKYLERKKINFINARADKIDAENSKIVLSSGETVEYDYLLIATGPRLAFEEVEGAGPENHTTSICTIDHAEKAWAQYQKILENPGPIVIGAMPFASCFGPAYEFAFIVDADLRKRKIRNKVPMTFVTSEPYIGHLGLGGVGDSRAMLESELRGHHIHWITNAKTTKVEE
>C1_GL0717638 Candidatus Methylobacter oryzae
IAIIEPSEKHYYQPGFTIVGGGAYTLKQTTKNEADLIHPTVSWIKDYADSFQPDENTVTLRSGDTITYDYLVVCPGLQLDWDKIEGLQETLGKNGVCSNYSPDTVEYTWECIKNLKQGNALFTQPPMPIKCAGAPQKIMYLATDRFIKKGIREQIDVQFCNAGPGMFGVPFFAKALKKVVDNYGINCNFNNNLVAIDGENKIATFEVSDSEGKKQRVERQFDMIHVTPPQSAPDFIKKSPLAAESGWVDVHPNTLQHNKYSNVFGLGDATTTPNAKTAAAVRKQIPVVVDNILKLKNNADLVEGYDGYGSCPLTTSLSTVILAEFAYGGRVTPSFPFLDPRTNSYLWWLGKIIGFPWLYWQLMIKGIRFDIPHLEKYVAKLVKEDNEA
>C1_GL0726600 Gammaproteobacteria bacterium
MAHIVILGAGTGGMPAAYEMKAAVGKKHEVTVINEKKDFQFVPSNPWVAVGWRERKDISIPIEKYLGKRKINFINQRVDKIDASNSKLELDNGESVDYDYLIIATGPRLAFEEVEGSGPEGFTESICVTDHAEKAWEKYQKLLEKPGPIVIGAMPFASCFGPAYEFAFIVDADLRKRKIRDKFPMTYVTSEPYIGHLGLAGVGDSKSMLESELRNHHINWITNAKTTKVEKGKMFTDELNEAGETIKQHEIDFDFAMMLPAFKGVDAVVAVPDLCNPRGFVIVDELHRNPTYKNIYSAGVCIAIPPVEVTPVPTGTPKTGYMIESMVTAIVHNIADELAAKTPSTTATWNAICLADMGDTGAAFVAIPQIPPRNVAWFKKGKWVHLAKIAFEKYFIRKM…
>C1_GL0744631 Gammaproteobacteria bacterium
GILDTDLRRRKIRDKVPMTFITSEPYVGHLGLGGVGDSKGMLESELRSRHIEWICNAKVTRVEEGKIFVDEMDENGELKKQHEVEFKHSMMLPAFKGVDAVANVEGLCNPRGFVIVDEYQRSPKYNNIYAAGVGIAIPPVEATPVPTGAPKTGYMIESMVTAIVHNVDAELEGQEPEKVGTWNAICLADFGDTGAAFVAIPQIPPRNVSWYKKGKWVHIAKIGFEKYFIRKMKKGTSEPVYEKYILKALGIERLKD
>C1_GL0748550 Woeseiaceae bacterium
MAKIVIMGAGIGGISQAYELRKELGKEHEIVLISDSERFEFTPSNPWVAVGWRKPKQITVDLPDLMKKYGITFFSQGVKRLFPKQNLLELNDDTDLEYDYLIIATGPKLAFEEVKGLGPDGHTQSICKTGHAEASCIDFEKLVANPGPVIVGAAPAASCFGPAYEYIFILDTELRKRKIRDKVPMHFVTPEPYVGHLGLDGVGDTKSLMESELRDRHIKWTCNAKI
>C1_GL0784879 Flavobacteriaceae bacterium
DEIIEIKATQGKVICKNQEFSDYVHLIIAMGAGKRKYKGRENFLSICGAPSEAIQLRENLDKLIKKGSGTIAMGFGGNPHDKSAVRGGPAFEVLFNVNNYLKKKGIRKNFKLIFFAPMENPGAKMGKKAPDFMDNYYQRLKIDKQIGIPIKHFENDGIVFADDTKINSDYTMYIPALQGHDVITNASDLPLSKAGFIKINDNCEVQFDNSNITSVYAIGDSSALEGPNWKAKQGHIAEVMARNVAFNISEKEKRSTNRKGY
>C1_GL0788183 Candidatus Marinimicrobia bacterium
VDIEFVTPLPGAFTKPRASKVFGDFLNKKNIALTPDFNTARVDGEKNQLVGWDESTIDYDLLVTIPTNMGDELIERSGLGDELNFVPTNQYTLQSDAHENIFVIGDATNLPSSKAGSVAHFQADILEDNLLSFIDGRPLRGKFDGHANCYIESGFGKGILIDFNYDTEPLPGKFPLPGVGPFSLLEETRMNHYGKMMFRWMYWNLLLKGAELPIESQMLMAGKRT
>C1_GL0790653 Gammaproteobacteria bacterium
MAHIVVLGAGTGGMPAAYEMKAAVGKKHEVTVINEKKDFQFVPSNPWVAVGWRERKDISIPIGKYLNKRKINFINQRVDNIDAANSKLKLDNGESVDYDYLIIATGPRLAFEEVEGSGPEGFTESICVTDHAEVAWEKYQKLLENPGPIVIGAMPFASCFGPAYEFAFIVDADLRKRKIRDKFPMTYVTSEPYIGHLGLGGVGDSKSMLESELRNHHIKWITNAKTTKVEKGKLFTDELNAAGETIKQHEIDFDFAMMLPAFKGVDAVVAVPDLCNPRGFVIVDELHRNPTYKNIYSAGVCIAIPPVEVTPVPTGTPKTGYMIESMVTAIVHNIADELADKIPATTATWNAICLADMGDTGAAFVAIPQIPPRNVAWFKKGKWVHLAKIAFEKYFIRKM…
>C1_GL0814963 Woeseiaceae bacterium
MESELRDRHIKWTTNAKITKVSEGKIEFTEVDEDGNDKKQHELPFQHSMILPAFKGVDAVMDIEGLTNPRGFILIDDFQRNPTFQNIYAIGVCVAIPPVEATPIATGAPKTGYMIESMVTATTHNITSELNGEEPDDRASWNAVCLADFGDTGVAFVALPQIPPRNTNWASRGKWVHLAKIAYEKYFLHKVRTAKTEPYYEKTIMKLIGVERLKESG
>C1_GL0817105 Gammaproteobacteria bacterium
VIVGGGAGGIATAASLLNRDSSLDILIIEPRDTHYYQPGFTMVGGGIFDAEITERTMASVMPGAVKWKKAAVADFEPQKNCVVLEDGTRVAYRVLVAAPGLKLDWDAVDGLTDSLGSNGVTSNYLFEMAPYTWSLVEGLESGRAVFTQPPMPIKCAGAPQKAMYLSCDHWFKRKRLNAIDVDFRNAGPVLFGVAEYVPPLMKYVEKYDINLCFSENLVAVDGPAQKAWFDRTAEDGETTRVEVDFDMLHVCPPQTAPDFIKNGPLANEAGWIDVSQDTLQHTKFGNIFAVGDAHSAPNAKTAA
>C1_GL0843003 Gammaproteobacteria bacterium
NYQKLLEKPGPIIVGAMPFASCFGPAYEFAFIVDADLRKRKIRDKFPMTYVTSEPYIGHLGLGGVGDSKSMLESELRNHHIKWVTNAKTTKVEDGKLFADELNAAGETIKQHEIDFDFAMMLPAFKGVDAVAAVPELCNPRGFVIVDELHRNPTYKNIYSAGVCIAIPPVEVTPVPTGTPKTGYMIESMVTSIVHNIADELAGDKPTTTATWNAICLADMGDTGAAFVAIPQIPPRNVAWFKKGKWVHYAKIAFEKYFIRKMKKGTSEPLYEKYILKLLGIKKLK
>C1_GL0844332 Anaerolineae bacterium
MANIVIIGAGTGGMPAAYEMKDAVGDAHEVMVINDRDYFQFVPSNPWLAVGWRKRKDITIPIEKYLKKKNINFICDRVNKIDASHNKLELAKGETVDYDYLIIATGPRLAFEEVEGSGPEGFTQSICVTDHAEKAWDNYQKLLEKPGPIIIGAMPFASCFGPAYEFAFIVDADLRKRKIRDKFSMTYVTSEPYIGHLGLGGIGDSKSMLESELRNHHIKWVTNAKTTKVEDGKLFADELNDEGETIKQHEIDFDFAMMLPAFKGVDCVSEVPELCNPRGFVFVDELHRNPTYKNIYSAGVCIAIPPVEQTPVPTGTPKTGYMIESMVTSIVHNIADELNGKTPTTTATWNAICLADMGDTGAAFVALPQIPPRNVAWFKKGKWVHYAKIAFEKYFLYKM…
>C1_GL0848254 Gammaproteobacteria bacterium
MLDYDYLVIATGPKLAFEEVPGLGPEGHTQSICTLKHALQAHAAYQQFLKDPGPIVVGAVQGASCFGPAYEFALILDADLRKRKLRDKVPMTFVTSEPYIGHMGLGGVGDSKGIMESELRQHHIKWFTNAAVNSVEPGEIHITTHDDEGKPVREETIPFDFSMILPAFKGVDAIASVDDLCNPRGFVLVDEHQRSPAYPNIFAAGVGIAIPPVEATPVPTGAPKTGYMIESMVTAIAHNIAAELNGEEASSKATWNAICLADMGDTGVAFVALPQIPPRNVTWAKKGKWVHTAKVAFEKYFLRKVRNGKTDPIFERYILKMLGIKRLRD
>C1_GL0882703 Flavobacteriaceae bacterium
MNSHQQILVIGGGTAGIMVASQLKKANPSLKVGLIEPAETHYYQAAWTLVGANTYDFDKTARSMSSLIPKGVDWIKEFADKFDPDNNTVTTKKGNTFTYDYLVVCPGLRMAPELVEGLTEAMKQGVVCSNYTDPNHTWETLKNFKGGTALFAMPTTPIKCGGAPQKIMYLAEEHFKKSGVRNNTDIVFAIPGGVIFAVKPVAKTLMTVIDK
>C1_GL0904058 Methylomarinum sp.
MARIVVLGAGIGGVPMAYEMKEMVSKDHQITIISDSPTFHFVPSNPWVPPKWRKPEDLKIELAPVMKKKGIEFIQKAATKVDPENNQIQMDDGSTVDYDYLIIATGPRLAFDEVPGLGPDGYTSSVCHVDHAELASKDWDEFMENPGPIVIGAVQGASCFGPAYEYLMILEAELRKRKIRDQVPMTFVTSEPYIGHLGLGGVGDTKGLIESALRDKTIKWVTNAKVDKIEEGMMFVTEVDENGEGKKKHELPFKHSMMLPAFTGVDAVRNVD
>C1_GL0918667 Chromatiales bacterium
MARIVVMGAGIGGISQVYELRKELGKKHDIVLVGDSERFEFTPSNPWVAVGWRKQKQITVELPETMQKHGIEFHSAGVKRLQPQDNRIDLNDGTTIDYDYLVIATGPKLAFEEVEGLGPDNGFTQSVCKTGHAETSFVDFQKLIDNPGPVVVGAAAAASCFGPAYEYIFMLDTELKRRKIRDKIPMHFITPEPYVGHLGLDGVGDTKGLME
>C1_GL0924378 Thiotrichaceae bacterium
MRILVVGGGTGGTIVANNLARRLAPEIRARKAHITMLSASDQHMYQPGLLYVAFGQMMPDELYRDQASLLETSIDFHVDPVEEFKLDQNQVTTESGKVYKYDILVIATGSRTMSKEIPGLEEGSETFYTEEGAVSLFKKLRELEGGKVAITVGVPHKCPIAPVEAVFALHDYFTKRGIRDKIEIKYHYPINRIHSIENVAKWAKPEFDRMGIECETLFNVEEVDAENKIVKSMEGSEYKYDLLISIPEHHGMEVIEKNELGKNGWIPTDRYKLTMEGYDN
>C1_GL0934679 Bacteroidetes bacterium
VAAGLMDYEATKKPEKKFIPSGVSWIKERVADIQPDNNEVILENGDKITYDYLVNATGIQINLDGIKGLKETFGKNGVCSNYVDPTYTWELMQKFKGGNALFTQPVTPIKCPGAPQKIMYLMGDYIAKKGLEEHTNIIFATPGTMIFGVQPFRDELEKYLLKYHIKQRYGYKLVEIDGEKKEAHYTRLELPDASDNYVVNDERNASGCLGFVWEDGVRREVQEVNSPFHMEKKGTHYIIK
>C1_GL1068040 Anaerolineae bacterium
VKNIDGNNINYETLEGVEGTENFDFAMLIPQFLANGMNYHDKEGNDITSRLANPGGFVLVDAVYGKPYDELRENPEYWPATYQSPAYPNIFAAGISFAPPGPISRPQQTPSGTPLAPAPPRTGMVSGIIGRLVAKNIIDLVKGKEASHSERMTEMYAACIASMGDSIWDGSAAVIMVNPIVPDWKKYPVSGRDMFVSNMEMGLSGAWMKRMIHTTFNHKLRGRFGWSFIPE
>C1_GL1089475 Bacteroidetes bacterium
VHLGDGSILKYDFLIIATGTQTRPDETPGLLGNEWYKSIFDFYTVEGAVALQRFFKSWEGGKLVLCISELPFKCPVAPIEFVCLAEAYFAEKGIRDKVDITYVTPLPGAFTKPIATKMLSQLMDDKNIKVVPEFYLESVDSEKKVIKSYDEVEIPYDVLTIVPVNMGSEMVERSGLGDDMNYVETDKETLQSKKFENIFVLGDAANLPTSKAGSVAHFAAEILFENMMSAMENRPLTAKFDGHANCYIETGYGKGALIDFNYDTEPLPGTFPLPGIGPFGLLKNTKINHYGKMIFRWIYWHILLKGKEMPIEAHMTMAGKKNNID
>C1_GL1096109 Gammaproteobacteria bacterium
MRILVVGGGTGGTIVANNLARRLATEIRARKAKITMLSASDQHMYQPGLLYVAFGQMMPDELYRDQRSLLESNIDFHVDPVEDFHLDQNQVKTKSGKTYEYDLLVIATGSRIMPRKIPGLEEGSETFYTEAGAVKMFKSLREFEGGKISIVVGVPHKCPIAPVEVTFALHDYFEARGIRDKVQIKYNYPINRMHSIENVAKWAKPEFDRMGIEIETLFNVEEVDAENKIVKSMEGAEDHYDLLISIPEHHGEEVIEKNELGQDGWIPTDRHKLTMDGHDNVYVVGDTTNLPVSKTGSAAHFEAEVIAENIASIVKIGTPVSEYDGKVYCFIEAGHDKATYAMFDYGNPPDLKAANKSMHWFKLSYNKMYWTSVRGLL
>C1_GL1116255 Gammaproteobacteria bacterium
MWALTEAELLDVNTIMSTAMDAGYDLKGLRPRLEARAGEMQGADAAPITPDSHDVVIVGGGSGGIATAASLLNRDSSLDILIIEPRDTHYYQPGFTMVGGGIFDAEQTERTMASVMPSAVKWKKAAVADFEPQKNCVVLEDGTRVAYRVLVAAPGLKLDWDAVDGLVDSLGNNGVTSNYLYDMAPYTWSLVEGLESGRAVFTQPPMPIKCAGAPQKAMYLSCDHWFKRNRLNAIDVDFRNAGPVLFGVADYVPALMKYVEKYDINLCFSENLVAVDGPAQKAWFDRTEDGETSRVEVDFDMLHVCPPQTAPDFIKNGPLANEAGWVDVSQDTLQHTKFGNIFAVGDAHSAPNAKTAAAVRNQAPVVAENVISTLAGSDPHRKYDGYGSCPLTVERGK
>C1_GL1123647 Candidatus Tenderia electrophaga
MGKTVLVLGGGIGGIVASTRLRKQLPREHRVVLIEREVDYVFAPSFLWLMTGLRRREKISRPLANLYKGIERVQGTVEKIDPESRTVIVNGRELTGDYLIIALGADLVPEAIPGLVEAGHNFYTLAGAETLRDARLGLRAGRVAVLVSAMPFKCPAAPYEAAMLLEYDFRKRKLRQDIKVDLYSPEPGPMPVAGPEVSRQVRELVESRGIGFHPEHVVTQVDPGARVIHFANGATAAFDLLAYVPPHRAPGVVTECGLTGESGWVGVDRQTLETRFPGVFAIGDVTGIMLGIGKPLPKAGVFAHGEAEVVAGNLVHEITGKGKPVRFDGQGECFIETGDGRAGFGSGNFFAEPAPEIKLRQPSRTLHVGKVAFEKYWLYEWF
>C1_GL1155614 Bacteroidetes bacterium
MSKHHQIVVIGGGTGGIMVAAQLKKAKKGLDIAIIDPTDTHSYQPANTLVGAGLMKYEATIRQEKNLIPSGVSWIKEKVADIQPDNNEVILENGDKVTYDYLVNATGIQINLDGIKGLKEAFGKNGVCSNYVDPKYTWELIQKFKGGNALFTQPITPIKCPGAPQKIMYLMGDYVAKHNLEEHTNIIFATPGTMIFGVQPFRDELENYLLKYHIKQRYGYKLVEINGEKKEAHYERLELPNGSDNYIVN
>C1_GL1166960 Xanthomonadales bacterium
LEDGSHVGYRQLVVSPGLKLDWGAVEGLRDSLGKNGVTSNYRFDYAPYTWELVKNLRSGRAIFTQPPMPIKCEGAPQKAMYLSCDHWLRQDVLKNIEVRFCNAGEVLFGIDHYVPPLMEYVEKYNARLDFSHNLVAIDAEAKKAWFDVSQAGEETRREEIEFDMIHVCPPQTAPDFVRSSPLANEQGWVDVAQDTLRHNRFENIFSLGDAC
>C1_GL1178203 Gammaproteobacteria bacterium
MKKITIIGAGFAGLTAVKQLRKLDKNCEITLISPRAELQYLPSLIWVPSGLRKREDIIVPLDNFFKRMKVNFHQARVTGLSKNGRVVETDNGEVSNDGLIIASGGRFIKKLPGIEHAITPCEGIDSVEKIRDRLDTMNGGTIAFGFAGNPKEPSAMRGGPMFEFLFGTDTLLRKRGIREKFNLVFFTPAAKPGNRLGAKAVAKLLDEMQKREIQTHLGHKMKAFESNKVITEGGEFETDLIIFMPGMTGNQWFDNSKLPRSE
>C1_GL1196914 Methylomarinum sp.
KIDPENNQIQMDDGSTVAYDFLIIATGPRLAFDEVPGLGPEGYTSSVCHVDHAEIASRDWDEFMENPGPIVIGAVQGASCFGPAYEYLMILETELRKRKIRDQVPMTFVTSEPYIGHLGLGGVGDTKGLLESALRDKTIKWVTNAKVDKIEEGMMYVTEVDEKGKDKNKHELPFKHSMMLPAFTGVDAVRNVDVEGLINPRGFVLVDKYQRNPTFKNIYSVGVCIALPPVEKTPLPVGTPKTGYMIESMVTATAHNIRDELAGKEPSDIPSLSALC
>C1_GL1199479 Ignavibacteriae bacterium
YKNIFDFYTIEGAVALSKFFKNWEGGKLVLNITEMPIKCPVAPLEFVFLADSYFTEMGIRDKVDIQFVTPLDGAFTKPKASAILGDFLDKKNIKLITDFGIARVDNENKKIVSWEEDEIPFDVLVTIPTNMGDEAIERSGLGNEFNFIPTDKHTLKAEGHENIFVIGDATDLTSSKAGSVAHFQADILYENFLSVIEGREPKAKFDGHANCFIESGFGKGILIDFNYDTEPLPGKYPLHGVGPFSLLEETKMNHYGKVMFRWMYWNFLVKGLELPIES
>C1_GL1230819 Methyloprofundus sedimenti
MSEQHYSVLIVGGGAAGVSVANNMRRQNSTIDIALIEPSEKHYYQPGFTIIGGGAYTLKKATKNEADLIHPSVNWIKEYAESFQPDENKVTLKSGDSISYDFLVVCPGLQLDFNKIDGLETTLGKNGVCSNYSADFVEYTWETLQKLESGTALFTQPPMPIKCAGAPQKIMYLAADRFRKKGIADKINVEFCNAGPGMFGVPFFAKALSKVIADYGITTNFNHNLVAIDGDAKTATFEATDADGNKSTVTKEFDMIHVTPPQSAPDFIKQSPLANEGGWVDVNQYTLQHNKYSNIFGLGDATSTPNAKTAAAVRKQVPVVVDNILKLKDSQDVAEGYDGYGSCPLTTSLSTVMLAEFSYGGKVTPSFPFLDPRSNLYIWWLGKIIGFPWLYWHLMIKGY…
>C1_GL1254519 Thioalkalivibrio paradoxus
MTRVTVIGAGFGALTAIRKLRAADASLHIDVIAPRPEFVYFPGTIWIPTGLRKPGDLVIPLANFFRRMQVNYHQAAVTGLQDNGRSVITEKEAVGNDGLIIASGGRFLRKLPGIEHSITPCGGIAATVEIRDRLAAMEGGTLAFGFAGNPKEPSAMRGGPVFEFLFGIDSWLRKQGKRDRFKLIFFTPAEKPGARLGPKAVSGLLKEMARRNIDTHLGHKMKGFEARKVITEGGEFEADLILFMPGMTGNEWFDNTDLPRSPGGLLKANAHCQVEAQDRVYVAGDSGSFPGPEWLPKQAHMADLQASTAVTNLMAEFSGKTPADTFKSELVCIVDSRTSGMLVARTEKRSFVLPSSRLFHWAKRGFEWMYLRKYR
>C1_GL1269538 Sulfuritortus calidifontis
SKGLLESEFRQRHINWITNAKVDRVEEGKMFVLEHNNEGEVIKEHELEFNYSMMLPAFLGVDAVNNVGEDLVNPRGFVKVDDYQRNPKWNNIYSLGVCIAIPPVEATPVATGTPKTGYMIESMVAATAHNISNDIKGNTPETVATWNAFCLADMGDTGAAFIAVPQIPPRNITWAKMGKWVHWSKVAFEKYFIWNMKRGTTDPLFQKLALKVMGLNRLKD
>C1_GL1308759 Methyloprofundus sp.
PFFAKALKKVVEDYGITCNFGNNLVAIDGETKIATFETTDGDGNKQRVERQFDMIHVTPPQSAPDFIKKSPLAAESGWVDVHQATLQHNKYPNIFGLGDATTTPNAKTAAAVRKQIPVVVDNILKLKNNAALVEGYDGYGSCPLTTSLNTVILAEFSYGGKVTPSFPFLDPRTKSRLWWLGKIMGFPWLYWQLMIKGIRFDIPHLEKYAAKFVKEDSEA
>C1_GL1318078 Candidatus Tenderia sp.
SSKVTKIDAEGNKLTLENGQSVDYDYLVITTGPKLAFDEVPGAGPDGGHTQSVCTLGHAETSYKDYQLLVDEPGPVVVGAVQMASCFGPAYEYAFIVDCDLRKRKIRDQVPITYVTSEPYIGHLGLGGVGDSKSMLESAMRKRHIKWITNAKTTRVEAGMMYVEEHNDAGEVIKQHELPFKHAMMLPAFKGVDPVAEVDGLCNPRGFVMIDEHQRNPKYPNIYSAGVCVAIPPVEVTPV
>C2_GL0485243 ANME-1 cluster archaeon
MTEKILVLGAGAAGSVVTNKVAREFRQEIAKDEVEITIMDKNDMNVNQGGFTFLPFGLYTPEDIKRPRKKVISPRVKTAFGEDGEVEKVDLGNREVTAKSGKKYPYDYLVIATGCSADVESVPGLSSDFNTFYTTIEDALKLGESLKSFNKGHIVIMTPKMPIPCPGAPGKFTVLLDSYLRYVRGEEVRKNTEISLLWPIELLGPQAYNDVATPLLEKQNINVVRNFGLSEVDEGNKEVVAANGERTKYDLLITIPPHKCTPALVNSGITDEKGWIPINKNTLQYQGAGASYDEVYALGDAGPAEIIKTGIGTHYQAAIAGQNVINDIRGNGEGAKVSYMGEMGCPFVGAAYTPSTRGEAYIPTWSYGRPLEPFKA
>C2_GL0576142 Chloroflexi bacterium
MKNLLILGAGTAGTIVANKMRRLLDNDEWRITIVDQHETHYYQPGFLFIPFGMYSKNDVIKPKRDFIPQGVELIMSPIEAIEPENNRVRLAKDGRILNYDFLVIATGAHTHPEETPGIKENGWHKDVFDFYTIEGAVALAKHLRTWQGGRMVLNVVENPIKCPVAPLEFLMLADWFFYEQGIRDRVEITYATPLPGAFTKPIASKHLGDILEEKGVKVVPEFYIERVDPDAKKIVSYEEQELEYDLLVTVPLNMGADVIGNSGLGDDLNFIPVDKHTFLSPKYDNMFVLGDAANLPTSKAGSVAHFAVDCFSENFLRYIDGLEMLPTFDGHANCFIESGFGKGLLIDFNYDVEPLPGKYPLPGIGPFSLLQESEMNHWGKMLFRWLYWNTLIKGEEMPL…
>C2_GL0732504 Candidatus Heimdallarchaeota archaeon
MKNIVIVGGGFAGISIANKLAKKLRRKDAKVILIEPKEVNIYEPQFVFLGFKNTPQSKFIKPMNKVLSGKVNWLRTTALKIDSEKRTIALANGDTLHYDYIGLATGAKMDVESVNAYDDENIHHFYLLDATKKLQEALKNFKGGTIVISPTTVPYKCPPAPAEFTFVLEKFLRQRNLRDKTTIKYLYPLMRPYPEPRVSEKVQKNFDERGIEFGEFFNYETVDKKNSKIISLEGEEIDYDLLVLIPPHKGHKVIIESGLGDREGFVSANKFTLKVNDHENMYAIGDCT
>C4_GL0007873 Gammaproteobacteria bacterium
MKRITIIGAGFAGLTAVRQLRKLDRNCEITLIAPRAELHYLPSLIWVPSGLRKREDIIVPLDNFFKRLDVKFHQANVTGLSEGGRVVETDNKDISNGYVHNDGLIIASGGRFIKKLPGIEYAITPCEGIDAVEKIRDRLYGMSGGTIAFGFAGNPKEPSAMRGGPMFEFLFGTDTLLKKQGRRKNFELVFFTPAEKPGNRLGPKAVEKLLGEMKKRDIQTHLGQKMKAFEAKRVVMENGEFEADLIIFMPGMTGNKWFDNSELPRSEGGLIKANRHCKVESMEGVYVAGD
>C4_GL0009723 Candidatus Heimdallarchaeota archaeon
MKTIVVLGGGFSGIATANHLARTTKRLDSKVLLIEPKEENVYEPDFVFWPFRNKPFSKLVKPLDKILNKRVNWLRTEATKIEPKNQKLILKNGEELRYDYLVLTTGARMAEEQIRAICGDNVCHFYTPDGVKKLKVALQNFKGGTIVITPTTVPYKCPPAPIEFTFLLDKYLRKKGLRDKTTIKFLYPLSRAFTMAEPAKKVEQMFEKRDIQFTSFFNYDHVDKEKNTVYSLEGEEIEYTGLIIVPPHVGQDVIIESGLGDKEGWIKTDRYTLKHTEYNNIYALGDGTDLPVSKSGAVAHFSSNILVKNLVSEIKGKEPKAKYKGLTICFIVTSFNKSMLLHFNYAHPPRKYGLHSTLLFGFFKKAFKSIYFKLLIKGYL
>C4_GL0025827 Gammaproteobacteria bacterium
MKKITIIGAGFAALSAVRQIRKQDKNCEVTLIAPRAELHYLPSLIWIPSGLRKREDIIVPLDNFFRRMKVRYHQASVTGLRDGGRTVETDNGDVENDGLIIASGGRFLKKLPGIEHAITPCEGIDAAEKIRDRLSEMKGGTIAFGFAGNPKEPSAMRGGPMFEFLFGTDTLLKRQGRRQDFDLVFFSPAEKPGNRLGPKAVGQLLAEMKKRGVQTYLGARMKAFEQDKVITEAA
>C4_GL0042592 Gammaproteobacteria bacterium
MAHIVVMGAGTGGMPAAYEMKAAVGNKHEVTVVNERDYFQFVPSNPWVAVGWRDRETITMPIEKYLAKKKINFIAQRVDKIDAPNNKLELANGETVDYDYLIIATGPRLAFEEVEGSGPEGFTESICVVDHAEKAWEKYQKLLEKPGPIVIGAMPFASCFGPAYEFAFIVDADLRKRKIRNKFPMTYVTSEPYIGHLGLGGVGDSKSMLESELRNHHIKWITNAKTTKVEDGKMHVDELNTNGETVKQHEIDFDFAMMLPAFKGVDAVTAVPDLCNPRGFVIVDELHRNPTYKKIYSAGVCIAIPPIEVTPVPTGTPKTGYMIESMVTAIVHNIADELNDKTPSTLATWNAICLADMGDTGAAFVAIPQIPPRNVAWFKKGKWVHLAKIAFEKYFIRKM…
>C4_GL0063069 Epsilonproteobacteria bacterium
MLKEGMDLIDAHFKNEGVSRRDAMKMFGAGGAAMLMGSGVATEATAGSSAVKAKILIIGGGLAGMSTAALFTNSLDNPDITVLEPGASATSYQPGQTLVGAGLWDASDVEYKTDDFVPSGVTLIKEKAVEFDPENNTVKTSGGKTLKYDYMVIAAGLKLDFARIQGLGIDQTITSRGDDSAVRKVVGKNGITSIYFGNGATDTWTEMQKFIADAKSGKKVKGIFTHPNTPIKCGGAPKKIMYLTDARLREAGARDNAELTFYPNGSKMFGVKEYHDAIVNQFEARDMKWNYRHNLIGVDPVKKVATFNRHWKEKGPWDEDLEEYSIVLKAQTVEKEFDFLHITPPMKAAEEIANSPVGSAKGWVPVNKETLQHVKYPNVYALGDIA
>C4_GL0077922 Bacteroidetes bacterium
PGKVFYEQLDGTEGEETFDFAMLIPAFAGPGFTAFDKQGEDITSKIFAPNGFMKVDADYTKKPFEEWSAADWPSTYQHPDYANMFAAGIAFAPPHAISKPMTSPSGTPIFPAPPRTGMPSGVTGKVVAENIIDWIKSGEPKMKHKASMARMGAACIISAGYGMFNGAAASMTVSPIVQDWDKYPEYGRSLKDTVGEAGLAGHWLKWFMHYMFLHKAKGYPFWWLIPE
>C4_GL0102644 Gammaproteobacteria bacterium
MAHVVVLGAGTGGMPCAYELKEKLGKSHQVTVINTNEYFQFTPSNPWVAVGWRDRKSITFPIKPYLDRKGINFICDSVTKIDASGNKLELNNGDDVEYDFLVIVTGPRLAFEEVEGSGPENNTHSICTIDHAEKAYEHYKELLKKPGPIVVGAMPFASCFGPAYEFAFIVDADLRKRKIRDKFPMTLVTSEPYIGHLGLGGVGDSKGMLESELRNHHINWITNAKTTKVEDGKMFVDEMDSSGEVVKQHEVEFDFNMMLPAFKGVDAVANVEGLCNPRGFVMVDQHHRNPTYTNIYSAGVCIAIPPIEATPVPTGTPKTGYMIESMVTSIVHNIADELNGNDPHTTATWNAICLADMGDTGAAFVAIPQIPPRNVAWFKKGKWVHMAKIAFEKYFIRKM…
>C4_GL0173628 Sulfurovum sp.
PEYHDAVLGQFKREKFKWNYRHNLIEVQKENKIAVFDAKWQEKGPWDPIMNEYEVIPKHEKVEVPYDFLHISPAAIAPREVRESDLGSAGGWVPVNKETLQHFQYKNIYAIGDIAQVPMGKTGGSVRKQYKVLVDNLIAQMQGKALPAKYAGYTVCPLITDIGTVMLAEFDWTVKPTPLAPLDPTVERWMWWLMKVYALKPMTMYGMLATGRA
>C4_GL0212825 Gammaproteobacteria bacterium
MKKITIIGAGFAGLTAVRQLRKLDRNCEITLIAPRAELHYLPSLIWVPSGLRKREDIVIPLDNFFKRLDVVFHQANVPGLSEGGRIVETDNKDINNGNINNDGLIIASGGRFIKKLPGIEHALTPCEGIEAVEKIRDRLLGMSSGTIAFGFAGNPKEPAAMRGGPMFEFLFGTDTLLKKQGRRNNFELVFFTPAAKPGNRLGEKAVEKLLGEMKKRDIQTHLGQKMKAFEASRVVTENGEFKADLIIFMPGMTGNKWFDNTELPRSEGGLIKANRHCKVESMVGVYVAGDSGSFPGPDWMPKQAHMADLQAEAAAKNLLAELNGQTADATFKVELICIVDSNDKGMVITRTENKNIMLPGMLLFHWMKRLFEWSYLRKYR
>C4_GL0325652 Sulfurovum sp.
MDKKYIEKMLSKMDEDLSKQGMSRRDAMKLAGLSGAGIFMGASTSASAAEEEKIVKSNAKGKIVIVGGGLAGMSTAARLTLNMNNPDITVIEPQKLSTSYQPGQTLVGAGIWDEDDIAYNRDDFVPDGVKVIKEKAILFNPQENKLTTDKGQVISYDYLIIATGLQLDFERIKGLEEAGRAYSAGDNTKLLKALGDDGICSIYTAAGATKTWEQMQKYIAQAKSGKKTKFVFTHPSTPIKCGGAPKKIMYLANARLKEEGARENAELVFYPNGGAMFGVPEYHDAILGQFKRENFKWHYRHNLIEVEPENKIAVFDSKWQEKGPWDPVMKDFEVIPKHEKIRVSYDFLHITPAQIAPREIGESDLGSAKGWVPVNKETLQHIRYENVFSLGDVAQVPMG…
>C4_GL0366348 Gammaproteobacteria bacterium
MAHIVILGAGTGGMPAAYEMKAAVGKKHEVTVINEKKDFQFVPSNPWVAVGWRERKDISIPIEKYLNKRKINFINQRVDKIDASNSKLELDNGESVDYDYLIIATGPRLAFEEVEGSGPEGFTESICVTDHAEVAWAKYQKLLENPGPIVIGAMPFASCFGPAYEFAFIVDADLRKRKIRDKFPMTYVTSEPYIGHLGLGGVGDSKSMLESELRNHHINWITNAKTTKVEKGKMFTDELNAAGETIKQHEIDFDFAMMLPAFKGVDAVVAVPDLCNPRGFVIVDELHRNPIYKNIYSAGVCIAIPPVEVTPVPTGTPKTGYMIESMVTAIVHNIADELADKTPSTTATWNAICLADMGDTGAAFVAIPQIPPRNVAWFKKGKWVHLAKIAFEKYFIRKM…
>C4_GL0387709 Gammaproteobacteria bacterium
MAHIVVMGAGTGGMPAAYEMKAAVGNNHEVTVVNERDYFQFVPSNPWVAVGWRDRDAITIPLEKYLAKKKINFIAQRVEKIDAPNNKLELANGETVDYDYLIIATGPRLAFEEVEGSGPDGFTESICVVDHAEKAWAKYQKLLEKPGPIVIGAMPFASCFGPAYEFAFIVDADLRKRKIRDKFPMTYVTSEPYIGHLGLGGVGDSKSMLESELRNHHIKWVTNAKTTKVEDGKMHVDELDANGETVKQHEIDFDFAMMLPAFKGVDAVTAVPDLCNPRGFVIVDDLHRNPTYKSIYSAGVCIAIPPIEVTPVPTGTPKTGYMIESMVTAIVHNIADELNNKTPSTMATWNAICLADMGDTGAAFVAIPQIPPRNVAWFKKGKWVHLAKIAFEK
>C4_GL0428136 Sulfurimonas sp.
AKGQVVDYDYLIVATGLQLDFERIEGLEEAGRAYSTGDNTRLHKAIGDDSGICSIYTGEGAEKAWDVMQEAIEKAKNAKDGKKVQFLYTHPSTPIKCGGAPKKIMYLTSARLKEAGARDNAELTFYPNGGAMFGVPEYHDAIHEQFKREGFKCHYRHNLVAVEKENKIAIFDAKWQEKGPFDPIMKDFEVISKHERVRVPYDFLHITPDAVA
>C4_GL0430149 Prolixibacteraceae bacterium
PGLAHYETLAGEYKTAGFDFAMLIPAFSGHDIKAYDNKGEDITSVVFAPNKFMKVDADYTQKPFEEWSVDDWPQTYQSPAYTNMYATGIAFAPPHSISKPMKSPNGTAIFPAPPRTGMPSGVIGKIVALNIAHQIKHGKIEHKHTANMGRMGAACIVSAGYSMTKGLGATMTVSPIVPDWDKYPQWGRDIKGTVGEIGLSGHWIKLFLHYMFLHKAKGYPFWWLLPE
>C4_GL0446483 Sulfurovum sp.
GGPAFEVLFNVDTYLKRKGLRKNFELTFFAPMEKPGQKMGDKALVMMDKMFKMTNINKQVGSKITSFEADGINFEDGTKLESDLTMFISAGTGHNIIEASDLPLSDAGFVVTNEYNEIEGFENVYAIGDSAALMGPDWKAKQGHVAEVMAKNVAYNIFQHAQNIHSKQSYMEHLNILCVMDTGNGAAFVYRDDKGGKMIPLPLVGHWMKKGWGWYCKNSKLGKIPRIPGM
>C4_GL0471266 Sideroxydans sp.
MVERGIEWITRAHVKKVEKDKIHYETLDGEFHELEFDFTMLIPPFAGVGLKSFDKAGKDITDTMFAPNALMKVDGDYKPKPYDEWSAADWPKTYQTPLYKNIFAAGIAFAPPHLISKPMQSPNGTPINPTPPRTGMPSANIGKAVALSIRDMINGADSPTHTASMAEMGAACVASTGMSFFNGTAATMTVYPVVPDFEKYPQYGRDMSLTYGEIGLAGHWMKYVLHHMFMYQAQAKPGWSMIPD
>C4_GL0503173 Bacteroidetes bacterium
NATGPALKFAATEGLGPGNNTVSVCTYDHAAEAWEKLQESIAKMEKGEKQKFLIGVGHPGATCQGAAFEYILNVAYELKKRKLSHLAEIKWITNEYEIGDFGMGGAFIKRGGYITSTKTFAESFLKQRDISWLKRAGVKKVEPGKVFYEQLDGTEGEETFDFAMLIPAFAGPGFTAFDKQGEDITSKIFAPNGFMKVDADYTKKPFE
>C4_GL0536450 Epsilonproteobacteria bacterium
ARDNAELTFYPNGSKMFGVKEYHDAIVNQFEARDMKWNYRHNLIAVDPVKKIATFNRHWKEKGAWDEDLEEYSIVMKAETVEKEYDFLHITPPMKAAEEIANSPVGSSKGWVPVKKETLQHVKYPNVYALGDIAAVPMGKTGGTARKQYKVVADNIISMMNGKEPTAQFDGYTVCPLITSIGTVMLAEFNWTKKPTPSFPLDPTQERWIWWLLKVYALKPMTQYGMLSGRA
>C4_GL0568838 Flavobacteriaceae bacterium
MSSVKHQIVFIGGGTGTMMTASQLLRYGKNLDVAIIEPADTHYYQPEWTLVGAGIIPKSDTARAMDKTMPSDATLIKDSVVDIDPDKNTIFLKSGDTIEYEYLVAAPGIEIRLDLIEGLEESLGKNGVCSNYVDPDYTWEVLQDFKKGVGLFTQAATPIKCPGAPQKIMYLTADYTRKNDLDKDTHIVFATPGTMIFGVEPFKTELKRIANDKYDIAQRYGYKLVKIDGEKKEAHYERLELPSVHGVSNYVVNDERNAAGCIGYV
>C4_GL0603040 Sulfurovum riftiae
LNSALRNPDITIIAPNELHIYQPGQVFQAAGLYLHKDLVKPNSDFIPDNVNWIKDEVERFDPEENLLVTRSGEKVSYDYLVVATGIDYHYEWIRGLKEEDIGTKGISSVYLNNFEKGTTDGGSITWDWFNQLKQASATSKQKPRVIYTQPATAIKCGGAPQKILYLSADHLKKDGLSADYTFATAGGTLFGQKPIAESLAEVQKRYHTITNKFKHNLISIDKYAKIATFEHTYELKGAYDEELEEYDTITKRELVELEYDFIHIV
>C4_GL0643282 Gammaproteobacteria bacterium
WRERKEISIPLKKYLNRKNINFIAQRVNKIDAANSKLELANGDSVDYDYLVIATGPRLAFEEVEGSGPEGFTESICVTDHAEKAWASYQKMLEKPGPIVIGAMPFASCFGPAYEFAFIVDADLRKRKLRDKFPMTYVTSEPYIGHLGLGGVGDSKSMLESELRNHHIKWITNAKTTKVEDGKMFVDELNATGETVQQHEVDFDFAMMLPAFKGVDAVAAVPDLCNPRGFVIVDELHRNPTYNNIFSAGVCIAIPPVEVTPVPTGTPKTGYMIESMVTSIVHNIADELAGKKPSTTATW
>C4_GL0657852 uncultured Sulfurovum sp.
GVPEYHDAIVGQFARENIKYHYRHNLIEVDKEAKIATFDAKWQEKGPWDPVMKDFEVIPKREKVRVPYDMLHIAPANIAPREIGESDLGSAKGWVPVNKETLQHIRYMNVFSIGDLAQVPMAKTGGSVRKQYKVLVDNLIAHMNGKKLEGKYAGYTVCPLITDIGTVMLAEFDWTVKPTPSFPLDPTVERWVFWLMKVYALKPMTMYGMMSGRA
>C3_GL0020165 ANME-1 cluster archaeon
MAEKMLVLGAGAAGSVVTNKVARAFRQEIAKDEVEITIMDKNDMNVNQGGFTFLPFGLYTPEDIKRPRKKVISPRVKTAFGEDGEVEKVDLGNREVTAKSGKKYPYDYLVIATGCSADVESVPGLSNDFNTFYTTIEDALKLGESLKSFNKGHIVIMTPKMPIPCPGAPGKFTVLLDSYLRYVRGEEVRKDIEISLLWPTGLLGPQAYDDVATPLLEKQNINVVKNFGLSEVDEGKKEVVAANGERTKYDLLITIPPHKCTQALVNSGITDEKGWIPINKNTLQYQGAGRSYDEVYALGDAGPAEIIKTGIGTHYQAAIAGQNVINDIRGNGEGIKVSYMGEMGCPFVGAAYTESTRGEAYIPTWSYGRPLEPFKAIRLGWFLYRMYYYIYWD
>C5_GL0279588 ANME-1 cluster archaeon
MAEKMLVLGAGAAGSVVTNKVARAFRQEIAKDEVEITIMDKNDMNVNQGGFTFLPFGLYTPEDIKRPRKKVISPRVKTAFGEDGEVEKVDLGNREVTAKSGKKYPYDYLVIATGCSADVESVPGLSNDFNTFYTTIEDALKLGESLKSFNKGHIVIMTPKMPIPCPGAPGKFTVLLDSYLRYVRGEEVRKDIEISLLWPTGLLGPQAYDDVATPLLEKQNINVVKNFGLSEVDEGKKEVVAANGERTKYDLLITIPPHKCTQALVNSGITDEKGWIPINKNTLQYQGAGRSYDEVYALGDAGPAEIIKTGIGTHYQAAIAGQNVINDIRGNGEGIKVSYMGEMGCPFVGAAYTESTRGEAYIPTWSYGRPLEPFKAIRLGWFLYRMYYYIYWDAGLKALM
